# Novel plasma exosome biomarkers for prostate cancer progression in co-morbid metabolic disease

**DOI:** 10.1101/2022.02.01.478722

**Authors:** Naser Jafari, Andrew Chen, Manohar Kolla, Isabella R. Pompa, Yuhan Qiu, Rebecca Yu, Pablo Llevenes, Christina S. Ennis, Joakin Mori, Kiana Mahdaviani, Meredith Halpin, Gretchen A. Gignac, Christopher M. Heaphy, Stefano Monti, Gerald V. Denis

## Abstract

Comorbid Type 2 diabetes (T2D), a metabolic complication of obesity, associates with worse cancer outcomes for prostate, breast, head and neck, colorectal and several other solid tumors. However, the molecular mechanisms remain poorly understood. Emerging evidence shows that exosomes carry miRNAs in blood that encode the metabolic status of originating tissues and deliver their cargo to target tissues to modulate expression of critical genes. Exosomal communication potentially connects abnormal metabolism to cancer progression. Here, we hypothesized that T2D plasma exosomes induce epithelial-mesenchymal transition (EMT) and immune checkpoints in prostate cancer cells. We demonstrate that plasma exosomes from subjects with T2D induce EMT features in prostate cancer cells and upregulate the checkpoint genes *CD274* and *CD155*. We demonstrate that specific exosomal miRNAs that are differentially abundant in plasma of T2D adults compared to nondiabetic controls (miR374a-5p, miR-93-5p and let-7b-3p) are delivered to cancer cells, thereby regulating critical target genes. We build on our previous reports showing BRD4 controls migration and dissemination of castration-resistant prostate cancer, and transcription of key EMT genes, to show that T2D exosomes require BRD4 to drive EMT and immune ligand expression. We validate our findings with gene set enrichment analysis of human prostate tumor tissue in TGCA genomic data. These results suggest novel, non-invasive approaches to evaluate and potentially block progression of prostate and other cancers in patients with comorbid T2D.
