## Supplemental Table S2 for "Novel plasma exosome biomarkers for prostate cancer progression in co-morbid metabolic disease"

### Sheet: prostate_simple
Symbol	fold.change_ND_vs_Con	fold.change_T2D_vs_Con	fold.change_T2D_vs_ND
MIR103A2	-5.00525	5.56146	28.8752
ARL4AP5	-1.95415	11.5765	22.5856
SOX2-OT	-3.67962	6.01683	21.862
C7orf61	-16.1932	1.28778	21.0921
FXYD7	-15.9778	1.19414	18.891
HRC	NA	18.348	18.3866
MIR1286	-6.04245	3.00494	17.623
PIN1-DT	-11.6162	1.50505	17.2728
LINC01635	-7.21885	2.37795	17.217
EIF4BP9	NA	17.0334	17.061
VN1R84P	-4.02519	4.40752	16.9331
MSANTD3-TMEFF1	-5.46797	3.09312	16.8418
MIR4668	-3.79499	4.50358	16.6582
SOAT2	-7.14522	2.32722	16.5896
PMPCAP1	-7.37527	2.25877	16.5022
ACOT6	NA	16.3986	16.4172
RNFT1P3	-1.95415	8.4331	16.4172
RPS15AP36	-5.36422	3.03965	16.2829
PSG7	-10.3822	1.56543	16.2078
ENPP7P4	NA	16.1172	16.1032
OSTCP6	-1.95415	8.29134	16.1032
RPS26P58	NA	15.2816	15.3137
GAPDHP2	NA	14.6345	14.6654
RNU6-1266P	-1.95415	7.4983	14.6654
RN7SL753P	NA	14.5162	14.5312
RPL23AP49	NA	14.5162	14.5312
XACT	-5.36422	2.6997	14.5312
MIR6749	NA	14.3448	14.3749
CCT7P1	-5.25136	2.68933	14.2975
FEN1P1	-7.14522	1.96905	14.0845
MTND4P9	-9.04815	1.5544	14.023
MIR6895	NA	13.8171	13.8148
APOC1P1	-7.03907	1.94905	13.7248
CRMP1	-7.3606	1.88202	13.7248
NT5DC4	-7.25822	1.90527	13.7248
ATP5POP1	NA	13.6489	13.6618
DSCAS	-22.9386	-1.64835	13.6618
SYS1-DBNDD2	NA	13.4351	13.4236
ZSCAN5B	NA	13.4351	13.4236
MYCLP1	-3.57658	3.39891	12.2435
ZFP3-DT	-3.33856	3.58156	12.2435
MIR320E	-5.3434	2.2247	12.011
EVX1-AS	-3.57658	3.30503	11.9064
RN7SL673P	-1.95415	6.05184	11.8393
C6orf47-AS1	-1.95415	5.93979	11.6139
EEF1A1P17	NA	11.5895	11.6139
TNRC18P2	NA	11.5179	11.5344
GCKR	1.94129	22.4355	11.5339
CDH22	-1.95415	5.8827	11.4807
LINC01191	-1.95415	5.88331	11.4807
BOLA3P2	NA	11.2456	11.2612
ASPG	-12.4005	-1.13052	10.836
AMD1P3	-16.7305	-1.92351	8.78601
EBLN1	-9.71071	-1.13908	8.43336
PON1	-10.1424	-1.20664	8.43336
YIPF7	1.94129	15.2816	7.83512
HNRNPA1P43	1.94129	14.9329	7.66
LYPLA1P2	1.94129	14.2194	7.30404
TRAPPC12-AS1	1.94129	14.2194	7.30404
SYT9	-10.6982	-1.49339	7.10113
RASL11B	1.94129	13.5258	6.96007
RN7SL233P	1.94129	13.4351	6.9092
MAP4K1-AS1	1.93779	13.0448	6.86107
KRT8P43	1.83776	12.1413	6.56758
MSLNL	1.94129	12.2177	6.2596
NXF5	1.94129	12.2177	6.2596
SLC25A18	-9.82851	-1.63357	6.11217
TTLL7-IT1	-10.0834	-1.66794	6.11217
CALB1	-10.8377	-1.88415	5.80467
GOLGA6A	-12.1676	-2.12245	5.80467
LINC02478	-14.1871	-2.46438	5.80467
ITFG2-AS1	-18.406	-3.22404	5.73875
LINC00514	-18.096	-3.17121	5.73875
LINC00839	3.53217	19.906	5.56621
DHRS9	-12.7143	-2.28318	5.51362
NR1I3	3.35944	19.0317	5.50498
C8orf37-AS1	-14.3024	-2.57695	5.45539
IL34	-15.9778	-2.87732	5.45539
MEF2C-AS1	-9.60379	-1.72747	5.45539
PCNAP3	-9.99873	-1.82278	5.45539
S100A5	-12.7264	-2.28975	5.45539
NACAP2	-16.396	-2.98352	5.37604
RPS2P35	-10.8232	-1.96847	5.37604
TFPI2-DT	-13.9594	-2.53759	5.37604
TUBB7P	-16.5056	-2.99135	5.37604
RNU6ATAC27P	3.79198	17.2114	4.60315
RN7SL566P	3.79198	16.8615	4.51051
MIR3188	3.74138	16.3412	4.43217
ST8SIA1	-9.81091	-2.23602	4.39408
PLA2G4D	-9.863	-2.31895	4.19712
SNORA2C	-12.7907	-2.99374	4.19694
TACR2	5.47005	22.3179	4.0914
PPM1B-DT	3.53217	13.7454	3.8748
RPS29P11	3.79556	12.5155	3.29541
DUTP5	-10.0834	-3.30604	3.04097
GREM2	-11.1741	-3.66398	3.04097
NCAN	-10.6112	-3.48487	3.04097
TMEM151B	-14.0722	-4.61715	3.04097
TOX	-13.1845	-4.32369	3.04097
ZNF439	-9.60379	-3.14695	3.04097
LEF1-AS1	5.63591	14.873	2.64391
MIR3942	5.59109	14.553	2.61294
PRB3	5.25944	13.6489	2.58236
RNU2-11P	5.55054	13.7454	2.48366
KRTAP5-10	7.44132	18.348	2.45477
ELANE	7.53164	18.348	2.43002
PSMC1P11	10.7288	25.8598	2.39815
METTL1P1	6.94078	16.3412	2.33906
TMEM178A	8.38911	16.5067	1.94627
KRT18P24	7.40175	13.8891	1.88104
UVRAG-DT	8.9586	16.6467	1.85643
FHAD1-AS1	14.3834	25.3014	1.75633
RNU4-82P	6.89571	12.2177	1.7436
DRICH1	-9.9839	-6.37733	1.56132
LINC02273	14.797	19.6781	1.33402
ADAM21P1	12.6233	16.7029	1.3238
YWHAQP6	14.8918	16.7566	1.12989
MTX1P1	12.9486	14.5162	1.11447
RSPH10B	12.6972	13.4351	1.06583
ODAD2P1	14.0123	14.2194	1.00601
ANKH-DT	12.4101	11.8812	-1.05756
EXTL1	12.3288	11.5179	-1.08243
KRTDAP	13.1273	11.822	-1.11991
GAL3ST2	-7.7955	-9.37977	-1.21946
LINC02450	-10.8432	-13.464	-1.24748
THAP12P3	-7.50053	-9.3438	-1.24748
PCDHGA11	10.2938	7.32345	-1.4114
NCCRP1	12.3288	8.77567	-1.4275
SNORD121A	16.8291	10.9984	-1.52383
IGLV1-50	13.2899	8.067	-1.64072
PAPPA-AS1	16.48	9.15678	-1.85127
PFN1P11	16.3936	8.54802	-1.92723
ZCRB1P1	9.48811	4.51939	-2.1287
RNU4-5P	12.3288	5.79224	-2.15862
LINC01121	-3.63152	-8.58195	-2.38097
SMAD5-AS1	-3.98368	-9.35182	-2.38097
FAM90A2P	-4.30317	-10.1195	-2.40902
RPSAP3	-4.71439	-11.093	-2.40902
RPL7AP60	14.797	5.50192	-2.66271
ERAS	15.2114	5.38052	-2.77704
GMFG	-3.27747	-10.9247	-3.22291
CASC19	10.0639	3.03752	-3.31834
SLC39A5	10.0639	3.03752	-3.31834
SCN3A	-3.19707	-11.0414	-3.48635
NOSTRIN	10.6442	3.03752	-3.51312
MIR3659HG	-2.6321	-9.19412	-3.51589
ZNF365	-2.43073	-8.75765	-3.60843
RN7SL605P	11.1015	3.03752	-3.66079
INHBC	11.8825	3.10843	-3.95496
UBASH3A	12.1959	3.03752	-4.0224
ISLR2	12.274	3.03752	-4.05017
KRT18P3	12.4917	3.03752	-4.12209
SNORA68B	12.7857	3.03752	-4.21699
KRT18P18	-2.29989	-10.5609	-4.5663
HNRNPH1P1	-1.85458	-8.73709	-4.67569
MUC20P1	-3.22684	-14.9842	-4.67569
SMYD3-IT1	-1.91975	-9.07196	-4.7661
CICP14	-2.15614	-10.1971	-4.82013
GUSBP17	-1.58722	-8.74917	-5.49548
CCDC185	-3.05819	-17.4778	-5.66938
SSTR2	-1.56557	-8.94795	-5.73021
NTN5	-2.09294	-12.1073	-5.78721
RNU6-1	-1.88838	-11.0222	-5.81258
DUSP5-DT	-2.32333	-13.4778	-5.86548
HLA-DOA	-1.9777	-11.5558	-5.89323
OR2AG2	-1.89021	-11.1193	-5.98298
ATXN7L3-AS1	18.1656	3.03752	-5.99305
ACTG1P16	-1.52708	-9.06057	-6.04093
EXOC3L1	9.42843	NA	-6.07166
RPS10P2	9.42843	NA	-6.07166
RN7SL75P	10.0683	1.55955	-6.46698
RAB25	10.4253	NA	-6.68612
RPL22P4	10.7602	NA	-6.9149
RN7SL663P	-1.29466	-9.06057	-7.08318
RPL37P1	11.0118	NA	-7.08318
TSSK3	-1.93201	-13.5508	-7.11145
GPR88	11.1052	NA	-7.15069
RPL11P1	11.1052	NA	-7.15069
RPL7AP15	11.1572	NA	-7.17839
SLC6A15	11.1572	NA	-7.17839
RPL23AP81	-1.6436	-11.7042	-7.20317
TMPRSS11D	11.1864	NA	-7.20317
GNG8	11.2773	NA	-7.26229
RNU6-1062P	11.3889	NA	-7.33515
RPL21P65	-1.18243	-8.98631	-7.51088
CALCB	-1.18472	-9.28292	-7.80013
SETP6	12.3726	NA	-7.94153
LINC01277	-1.7701	-14.2177	-8.1055
SPCS2P1	12.6233	NA	-8.10898
TPM3P6	-1.35628	-11.1733	-8.16225
NDST1-AS1	-1.34477	-10.8741	-8.21951
CCT6P4	12.7788	NA	-8.22118
ZMYND12	-1.24934	-10.3382	-8.36118
PAK3	3.57139	-2.35379	-8.39506
GJD4	1.84627	-4.48571	-8.40048
SH3TC2-DT	2.43048	-3.49532	-8.55929
RPL10P19	2.41934	-3.87991	-9.06645
DHX35-DT	-1.2631	-11.5558	-9.1318
RNU6-4P	2.59377	-3.55206	-9.20491
AK5	-1.08484	-9.89	-9.24187
POC1B-GALNT4	7.40691	-1.2489	-9.26998
S1PR1	14.4269	NA	-9.26998
BMP3	14.4589	NA	-9.29636
LINC02086	1.20006	-7.60783	-9.29843
SNORD42B	1.11553	-8.49366	-9.4372
MMP13	1.30645	-7.28947	-9.47507
ALDH8A1	1.1954	-7.99866	-9.51863
FNDC7	7.58977	-1.2489	-9.52043
NXPH2	1.66484	-5.63328	-9.52043
LINC01711	1.49465	-6.30493	-9.53275
RNU6-1263P	-1.08895	-10.272	-9.55008
LINC02551	-1.86695	-17.7631	-9.61594
LGALSL-DT	1.39337	-6.83961	-9.62309
LINC01238	14.978	NA	-9.64534
TBCEL-TECTA	-1.08477	-10.3382	-9.64534
PCDHGB8P	1.40823	-7.13266	-9.90904
MIXL1	1.01082	-9.89459	-10.045
MAGED4B	1.23797	-8.20161	-10.0679
CYP21A1P	1.24081	-8.43794	-10.4052
HSPD1P12	1.8826	-5.40259	-10.4312
RNU6-126P	4.46506	-2.35379	-10.4312
GFI1B	-1.22197	-12.8394	-10.5419
CHRNA4	2.9701	-3.64231	-10.6552
RN7SL130P	4.80344	-2.20934	-10.9294
PDCL3P6	2.02015	-5.77451	-11.7057
FAM83E	1.3105	-9.22803	-12.0585
RPL39P5	-1.1431	-14.3775	-12.6999
GCM2	2.84037	-4.48571	-12.95
LINC00167	1.10328	-11.7042	-12.9558
LINC01768	1.10768	-11.697	-13.0061
HNRNPA1P27	10.6023	-1.2489	-13.312
TEN1	3.09322	-4.33921	-13.8359
MIR579	4.15964	-3.3507	-14.216
ZNF32-AS2	1.87573	-7.98555	-15.0791
RIPOR3	4.36092	-3.49532	-15.2459
C17orf64	6.60064	-2.35379	-15.4488
RAD21-AS1	2.33626	-6.92383	-16.2429
RNU6-9	2.439	-7.13266	-17.2362
PSMC1P3	2.18903	-8.28994	-18.0076
PKN2-AS1	2.1515	-9.06057	-19.7012
LINC01473	5.77706	-3.3507	-19.8392
SNAP23P1	2.28864	-9.06057	-20.9733
